# Chronic Viral Reactivation and Associated Host Immune Response and Clinical Outcomes in Acute COVID-19 and Post-Acute Sequelae of COVID-19

**DOI:** 10.1101/2024.11.14.622799

**Authors:** Cole Maguire, Jing Chen, Nadine Rouphael, Harry Pickering, Hoang Van Phan, Abigail Glascock, Victoria Chu, Ravi Dandekar, David Corry, Farrah Kheradmand, Lindsey R. Baden, Rafick Selaky, Grace A. McComsey, Elias K. Haddad, Charles B. Cairns, Bali Pulendran, Ana Fernandez- Sesma, Viviana Simon, Jordan P. Metcalf, Nelson I Agudelo Higuita, William B. Messer, Mark M. David, Kari C. Nadeau, Monica Kraft, Chris Bime, Joanna Schaenman, David Erle, Carolyn S. Calfee, Mark A. Atkinson, Scott C. Brackenridge, Lauren I. R. Ehrlich, Ruth R. Montgomery, Albert C. Shaw, Catherine L. Hough, Linda N Geng, David A. Hafler, Alison D. Augustine, Patrice M. Becker, Bjoern Peters, Al Ozonoff, Seunghee Hee Kim-Schulze, Florian Krammer, Steve Bosinger, Walter Eckalbar, Matthew C. Altman, Michael Wilson, Leying Guan, Steven H. Kleinstein, IMPACC Network, Kinga K. Smolen, Elaine F. Reed, Ofer Levy, Holden Maecker, Peter Hunt, Hanno Steen, Joann Diray-Arce, Charles R. Langelier, Esther Melamed

## Abstract

Chronic viral infections are ubiquitous in humans, with individuals harboring multiple latent viruses that can reactivate during acute illnesses. Recent studies have suggested that SARS-CoV-2 infection can lead to reactivation of latent viruses such as Epstein-Barr Virus (EBV) and cytomegalovirus (CMV), yet, the extent and impact of viral reactivation in COVID-19 and its effect on the host immune system remain incompletely understood.

Here we present a comprehensive multi-omic analysis of viral reactivation of all known chronically infecting viruses in 1,154 hospitalized COVID-19 patients, from the Immunophenotyping Assessment in a COVID-19 Cohort (IMPACC) study, who were followed prospectively for twelve months. We reveal significant reactivation of *Herpesviridae*, *Enteroviridae*, and *Anelloviridae* families during acute stage of COVID-19 (0-40 days post-hospitalization), each exhibiting distinct temporal dynamics. We also show that viral reactivation correlated with COVID-19 severity, demographic characteristics, and clinical outcomes, including mortality. Integration of cytokine profiling, cellular immunophenotyping, metabolomics, transcriptomics, and proteomics demonstrated virus-specific host responses, including elevated pro-inflammatory cytokines (e.g. IL-6, CXCL10, and TNF), increased activated CD4+ and CD8+ T-cells, and upregulation of cellular replication genes, independent of COVID-19 severity and SARS-CoV-2 viral load. Notably, persistent *Anelloviridae* reactivation during convalescence (≥3 months post-hospitalization) was associated with Post-Acute Sequelae of COVID-19 (PASC) symptoms, particularly physical function and fatigue.

Our findings highlight a remarkable prevalence and potential impact of chronic viral reactivation on host responses and clinical outcomes during acute COVID-19 and long term PASC sequelae. Our data provide novel immune, transcriptomic, and metabolomic biomarkers of viral reactivation that may inform novel approaches to prognosticate, prevent, or treat acute COVID- 19 and PASC.
