## Supplemental Data 1 for "Chronic Viral Reactivation and Associated Host Immune Response and Clinical Outcomes in Acute COVID-19 and Post-Acute Sequelae of COVID-19"

### Sheet: Figure2A_stats
n	statistic	chi.p	df	method	name	clm.p	clm.p.adj	clm.p.adj.signif
1125	14.8246	0.00508	4	Chi-square test	Anelloviridae.pbmc	1.18613e-05	2.37226e-05	****
153	NA	NA	4	Chi-square test	CMV.ea	0.19448	NA
1082	26.1245	2.99e-05	4	Chi-square test	CMV.nasal	0.00019771	0.000316336	***
1125	42.4018	1.38e-08	4	Chi-square test	CMV.pbmc	0.000866919	0.000990765	***
153	NA	NA	4	Chi-square test	EBV.ea	0.354634	NA
1082	44.0078	6.39e-09	4	Chi-square test	EBV.nasal	1.83181e-06	7.32726e-06	****
1125	50.8888	2.35e-10	4	Chi-square test	EBV.pbmc	1.00723e-10	8.05784e-10	****
1082	8.37602	0.0787	4	Chi-square test	Enterovirus.nasal	0.28015	0.28015	ns
153	NA	NA	4	Chi-square test	HSV1.ea	0.0581906	NA
1082	42.2379	1.49e-08	4	Chi-square test	HSV1.nasal	3.92246e-06	1.04599e-05	****
153	NA	NA	4	Chi-square test	HSV2.ea	0.463494	NA
1082	21.1887	0.000291	4	Chi-square test	HSV2.nasal	0.000495617	0.000660822	***

### Sheet: Figure2A_stats_continued
name	group1	group2	n	statistic	p	df	method	p.signif	med.adj.p	p.adj	p.adj.med	p.adj.med.signif
Anelloviridae.pbmc	Died	Survived	221	2.27896	0.131	1	Chi-square test	ns	0.0893162	0.174667	0.119088	ns
CMV.ea	Died	Survived	103	9.59553	0.00195	1	Chi-square test	**	0.00190667	0.01014	0.00666451	**
CMV.nasal	Died	Survived	202	14.8412	0.000117	1	Chi-square test	***	0.000399038	0.001404	0.00478846	**
CMV.pbmc	Died	Survived	221	8.59058	0.00338	1	Chi-square test	**	0.00234036	0.01014	0.00666451	**
EBV.ea	Died	Survived	103	3.3154	0.0686	1	Chi-square test	ns	0.0356531	0.1125	0.0611196	ns
EBV.nasal	Died	Survived	202	7.59511	0.00585	1	Chi-square test	**	0.00330781	0.0117	0.00666451	**
EBV.pbmc	Died	Survived	221	3.17082	0.075	1	Chi-square test	ns	0.0534297	0.1125	0.0801445	ns
Enterovirus.nasal	Died	Survived	202	1.38666	0.239	1	Chi-square test	ns	0.114867	0.2868	0.137841	ns
HSV1.ea	Died	Survived	103	0.0439885	0.834	1	Chi-square test	ns	0.64487	0.909818	0.684398	ns
HSV1.nasal	Died	Survived	202	8.59983	0.00336	1	Chi-square test	**	0.00217333	0.01014	0.00666451	**
HSV2.ea	Died	Survived	103	0.00112012	0.973	1	Chi-square test	ns	0.684398	0.973	0.684398	ns
HSV2.nasal	Died	Survived	202	7.66547	0.00563	1	Chi-square test	**	0.00333225	0.0117	0.00666451	**

### Sheet: Figure2B_stats
n	statistic	chi.p	df	method	p.signif	name	ordinal.p	p.adj	p.adj.signif
1104	18.4802	0.000994	4	Chi-square test	***	Anelloviridae.pbmc	0.00367033	0.044044	*
157	2.89574	0.575	4	Chi-square test	ns	CMV.ea	0.706128	0.847354	ns
1035	3.4049	0.492	4	Chi-square test	ns	CMV.nasal	0.433852	0.743747	ns
1104	1.72217	0.787	4	Chi-square test	ns	CMV.pbmc	0.951766	0.951766	ns
157	3.91136	0.418	4	Chi-square test	ns	EBV.ea	0.322539	0.743747	ns
1035	7.55833	0.109	4	Chi-square test	ns	EBV.nasal	0.356033	0.743747	ns
1104	11.7309	0.0195	4	Chi-square test	*	EBV.pbmc	0.0247657	0.148594	ns
1035	2.58533	0.629	4	Chi-square test	ns	Enterovirus.nasal	0.225192	0.743747	ns
157	5.21942	0.266	4	Chi-square test	ns	HSV1.ea	0.599986	0.799981	ns
1035	1.02864	0.905	4	Chi-square test	ns	HSV1.nasal	0.551137	0.799981	ns
157	1.28114	0.865	4	Chi-square test	ns	HSV2.ea	0.89294	0.951766	ns
1035	6.93581	0.139	4	Chi-square test	ns	HSV2.nasal	0.383004	0.743747	ns

### Sheet: Figure2C_stats
AIC	LRT	adjust.p	virus	feature	coef_virus	direction	Label	panel
453.181	3.53716	0.144019	Anelloviridae.pbmc	comorb_isaric_liver	0.578924	1	Liver Disease	Complications & Comorbidities
389.949	20.7985	4.76214e-05	Anelloviridae.pbmc	comorb_hxtrans	1.4454	1	Organ/BM Transplant	Complications & Comorbidities
589.783	0.486062	0.604842	Anelloviridae.pbmc	comorb_anysubstance	-0.208966	-1	Substance Use	Complications & Comorbidities
835.317	6.73309	0.0332059	Anelloviridae.pbmc	ever_icu	0.565821	1	ICU	Clinical Event
1399.93	0.133573	0.779734	Anelloviridae.pbmc	ever_remdes	-0.0593703	-1	Remdesivir	Medication
1145.37	0.0156981	0.911139	Anelloviridae.pbmc	ever_steroids	0.0232121	1	Steroids	Medication
1305.54	0.447315	0.604842	Anelloviridae.pbmc	ever_azithro	0.111832	1	Azithromycin	Medication
479.115	0.00105552	0.974082	Anelloviridae.pbmc	ever_conplas	0.0105333	1	Conv Plasma	Medication
479.324	19.8642	6.34905e-05	Anelloviridae.pbmc	ever_immsupp	1.24374	1	Immunosupressed	Medication
809.539	0.394784	0.6268	Anelloviridae.pbmc	ncomp	0.149451	1	Number of Complications	Clinical Event
189.819	1.70494	0.335375	Anelloviridae.pbmc	comp_stroke	0.654978	1	Stroke	Complications & Comorbidities
145.402	8.42477	0.0157821	Anelloviridae.pbmc	comp_stemi	1.71359	1	STEMI	Complications & Comorbidities
539.308	0.619372	0.573321	Anelloviridae.pbmc	comp_chf	0.221142	1	CHF	Complications & Comorbidities
257.13	0.0350675	0.898997	Anelloviridae.pbmc	comp_pneumo	-0.0850764	-1	Pneumothorax	Complications & Comorbidities
514.67	0.0176656	0.911139	Anelloviridae.pbmc	comp_avthromb	0.0381933	1	Acute Venous Thromboembolism	Complications & Comorbidities
610.167	8.56554	0.0157821	Anelloviridae.pbmc	comp_shock	0.721505	1	Shock	Complications & Comorbidities
720.722	0.943331	0.471856	Anelloviridae.pbmc	comp_bac	0.226543	1	Bacteremia	Complications & Comorbidities
1067.84	3.37813	0.154156	Anelloviridae.pbmc	comp_renal	0.336061	1	Renal	Complications & Comorbidities
810.589	0.144538	0.777896	Anelloviridae.pbmc	comp_liver	-0.0900706	-1	Liver Dysfunction/Failure	Complications & Comorbidities
326.038	3.11345	0.163062	Anelloviridae.pbmc	comp_othinf	0.676438	1	Other Infection	Complications & Comorbidities
39.0031	0.996717	0.468788	Anelloviridae.pbmc	comp_pulmvas	1.52448	1	Pulm Vascular Disease	Complications & Comorbidities
429.482	0.0138186	0.939993	Enterovirus.nasal	comorb_isaric_liver	-0.0581259	-1	Liver Disease	Complications & Comorbidities
379.421	0.633274	0.617193	Enterovirus.nasal	comorb_hxtrans	-0.423819	-1	Organ/BM Transplant	Complications & Comorbidities
562.942	0.167585	0.818721	Enterovirus.nasal	comorb_anysubstance	-0.162138	-1	Substance Use	Complications & Comorbidities
824.203	0.00281284	0.969242	Enterovirus.nasal	ever_icu	-0.015862	-1	ICU	Clinical Event
1349.1	2.2742	0.263086	Enterovirus.nasal	ever_remdes	0.349019	1	Remdesivir	Medication
1106.6	2.21266	0.267398	Enterovirus.nasal	ever_steroids	0.382956	1	Steroids	Medication
1250.94	0.0678349	0.855632	Enterovirus.nasal	ever_azithro	0.0598701	1	Azithromycin	Medication
460.859	0.301415	0.760003	Enterovirus.nasal	ever_conplas	0.234505	1	Conv Plasma	Medication
467.106	0.103868	0.848214	Enterovirus.nasal	ever_immsupp	0.136241	1	Immunosupressed	Medication
774.502	0.0835029	0.855632	Enterovirus.nasal	ncomp	-0.0944854	-1	Number of Complications	Clinical Event
183.55	3.06073	0.203071	Enterovirus.nasal	comp_stroke	-18.9362	-1	Stroke	Complications & Comorbidities
134.196	1.96525	0.293913	Enterovirus.nasal	comp_stemi	-18.5585	-1	STEMI	Complications & Comorbidities
489.892	0.250147	0.773517	Enterovirus.nasal	comp_chf	0.217873	1	CHF	Complications & Comorbidities
249.994	0.00140152	0.970137	Enterovirus.nasal	comp_pneumo	0.0241535	1	Pneumothorax	Complications & Comorbidities
493.314	0.41587	0.714696	Enterovirus.nasal	comp_avthromb	-0.283633	-1	Acute Venous Thromboembolism	Complications & Comorbidities
587.021	0.334281	0.750865	Enterovirus.nasal	comp_shock	-0.233563	-1	Shock	Complications & Comorbidities
695.636	0.0369778	0.90115	Enterovirus.nasal	comp_bac	-0.0679693	-1	Bacteremia	Complications & Comorbidities
1015.92	0.0156672	0.939993	Enterovirus.nasal	comp_renal	-0.0341483	-1	Renal	Complications & Comorbidities
791.918	0.072616	0.855632	Enterovirus.nasal	comp_liver	-0.0841026	-1	Liver Dysfunction/Failure	Complications & Comorbidities
301.026	0.0736256	0.855632	Enterovirus.nasal	comp_othinf	0.15712	1	Other Infection	Complications & Comorbidities
38.6865	0.193717	0.815098	Enterovirus.nasal	comp_pulmvas	-19.8349	-1	Pulm Vascular Disease	Complications & Comorbidities
429.482	8.94599	0.0145991	HSV1.nasal	comorb_isaric_liver	-2.13971	-1	Liver Disease	Complications & Comorbidities
379.421	0.0190327	0.910351	HSV1.nasal	comorb_hxtrans	0.0659842	1	Organ/BM Transplant	Complications & Comorbidities
562.942	1.37658	0.374398	HSV1.nasal	comorb_anysubstance	-0.472954	-1	Substance Use	Complications & Comorbidities
824.203	1.21303	0.406099	HSV1.nasal	ever_icu	0.313177	1	ICU	Clinical Event
1349.1	0.0159456	0.910351	HSV1.nasal	ever_remdes	-0.0263918	-1	Remdesivir	Medication
1106.6	0.648879	0.535199	HSV1.nasal	ever_steroids	0.203749	1	Steroids	Medication
1250.94	0.440427	0.601438	HSV1.nasal	ever_azithro	-0.142515	-1	Azithromycin	Medication
460.859	0.0434899	0.865724	HSV1.nasal	ever_conplas	-0.0770373	-1	Conv Plasma	Medication
467.106	0.22167	0.702206	HSV1.nasal	ever_immsupp	-0.198095	-1	Immunosupressed	Medication
774.502	0.827615	0.476389	HSV1.nasal	ncomp	0.306612	1	Number of Complications	Clinical Event
183.55	1.84497	0.287196	HSV1.nasal	comp_stroke	0.742863	1	Stroke	Complications & Comorbidities
134.196	0.349216	0.646983	HSV1.nasal	comp_stemi	0.426404	1	STEMI	Complications & Comorbidities
489.892	2.04232	0.257	HSV1.nasal	comp_chf	0.48494	1	CHF	Complications & Comorbidities
249.994	0.261363	0.691508	HSV1.nasal	comp_pneumo	0.254	1	Pneumothorax	Complications & Comorbidities
493.314	6.65441	0.0403929	HSV1.nasal	comp_avthromb	0.801378	1	Acute Venous Thromboembolism	Complications & Comorbidities
587.021	11.0369	0.00535901	HSV1.nasal	comp_shock	0.923103	1	Shock	Complications & Comorbidities
695.636	1.65033	0.31526	HSV1.nasal	comp_bac	0.347922	1	Bacteremia	Complications & Comorbidities
1015.92	1.74494	0.301292	HSV1.nasal	comp_renal	0.30389	1	Renal	Complications & Comorbidities
791.918	3.3105	0.156282	HSV1.nasal	comp_liver	0.489872	1	Liver Dysfunction/Failure	Complications & Comorbidities
301.026	4.29865	0.100124	HSV1.nasal	comp_othinf	0.948834	1	Other Infection	Complications & Comorbidities
38.6865	3.39849	0.152265	HSV1.nasal	comp_pulmvas	3.22576	1	Pulm Vascular Disease	Complications & Comorbidities
429.482	3.59929	0.13873	HSV2.nasal	comorb_isaric_liver	-15.6596	-1	Liver Disease	Complications & Comorbidities
379.421	3.55004	0.138936	HSV2.nasal	comorb_hxtrans	-16.6217	-1	Organ/BM Transplant	Complications & Comorbidities
562.942	1.39567	0.383572	HSV2.nasal	comorb_anysubstance	-1.05699	-1	Substance Use	Complications & Comorbidities
824.203	0.00281077	0.97813	HSV2.nasal	ever_icu	0.0291383	1	ICU	Clinical Event
1349.1	0.200128	0.743079	HSV2.nasal	ever_remdes	0.18591	1	Remdesivir	Medication
1106.6	0.697217	0.516756	HSV2.nasal	ever_steroids	0.464709	1	Steroids	Medication
1250.94	2.37037	0.22581	HSV2.nasal	ever_azithro	-0.7139	-1	Azithromycin	Medication
460.859	6.90146	0.0401918	HSV2.nasal	ever_conplas	-17.351	-1	Conv Plasma	Medication
467.106	0.995969	0.469056	HSV2.nasal	ever_immsupp	-0.944812	-1	Immunosupressed	Medication
774.502	0.336186	0.674447	HSV2.nasal	ncomp	0.378742	1	Number of Complications	Clinical Event
183.55	5.54566	0.0601177	HSV2.nasal	comp_stroke	1.67429	1	Stroke	Complications & Comorbidities
134.196	0.118768	0.787508	HSV2.nasal	comp_stemi	0.394437	1	STEMI	Complications & Comorbidities
489.892	0.830279	0.490712	HSV2.nasal	comp_chf	-0.658186	-1	CHF	Complications & Comorbidities
249.994	2.51461	0.218809	HSV2.nasal	comp_pneumo	1.20825	1	Pneumothorax	Complications & Comorbidities
493.314	0.911403	0.483701	HSV2.nasal	comp_avthromb	0.546697	1	Acute Venous Thromboembolism	Complications & Comorbidities
587.021	7.16383	0.0367566	HSV2.nasal	comp_shock	1.38421	1	Shock	Complications & Comorbidities
695.636	3.4954	0.139711	HSV2.nasal	comp_bac	0.870193	1	Bacteremia	Complications & Comorbidities
1015.92	0.0697667	0.831261	HSV2.nasal	comp_renal	0.116957	1	Renal	Complications & Comorbidities
791.918	1.22278	0.426009	HSV2.nasal	comp_liver	0.561534	1	Liver Dysfunction/Failure	Complications & Comorbidities
301.026	0.00176539	0.97813	HSV2.nasal	comp_othinf	0.0447413	1	Other Infection	Complications & Comorbidities
38.6865	1.00897e-12	0.999999	HSV2.nasal	comp_pulmvas	-1.07389	-1	Pulm Vascular Disease	Complications & Comorbidities
429.482	0.170917	0.750803	CMV.nasal	comorb_isaric_liver	0.334778	1	Liver Disease	Complications & Comorbidities
379.421	0.445378	0.61422	CMV.nasal	comorb_hxtrans	-0.701814	-1	Organ/BM Transplant	Complications & Comorbidities
562.942	3.65217	0.136743	CMV.nasal	comorb_anysubstance	-14.895	-1	Substance Use	Complications & Comorbidities
824.203	3.27946	0.159264	CMV.nasal	ever_icu	1.3404	1	ICU	Clinical Event
1349.1	0.802341	0.489776	CMV.nasal	ever_remdes	-0.399706	-1	Remdesivir	Medication
1106.6	0.558852	0.570101	CMV.nasal	ever_steroids	-0.395683	-1	Steroids	Medication
1250.94	9.24254	0.0132416	CMV.nasal	ever_azithro	-1.65027	-1	Azithromycin	Medication
460.859	0.000361682	0.996692	CMV.nasal	ever_conplas	0.0387224	1	Conv Plasma	Medication
467.106	0.0562571	0.842606	CMV.nasal	ever_immsupp	-0.191251	-1	Immunosupressed	Medication
774.502	0.988421	0.463635	CMV.nasal	ncomp	0.964415	1	Number of Complications	Clinical Event
183.55	0.877095	0.480588	CMV.nasal	comp_stroke	0.815114	1	Stroke	Complications & Comorbidities
134.196	2.53185	0.210276	CMV.nasal	comp_stemi	1.52764	1	STEMI	Complications & Comorbidities
489.892	1.58709	0.329253	CMV.nasal	comp_chf	-1.12834	-1	CHF	Complications & Comorbidities
249.994	8.18967	0.020817	CMV.nasal	comp_pneumo	1.87379	1	Pneumothorax	Complications & Comorbidities
493.314	2.17638	0.240247	CMV.nasal	comp_avthromb	0.817268	1	Acute Venous Thromboembolism	Complications & Comorbidities
587.021	4.97702	0.0744012	CMV.nasal	comp_shock	1.19372	1	Shock	Complications & Comorbidities
695.636	1.79592	0.295286	CMV.nasal	comp_bac	0.659471	1	Bacteremia	Complications & Comorbidities
1015.92	0.41222	0.625014	CMV.nasal	comp_renal	0.306447	1	Renal	Complications & Comorbidities
791.918	0.00852225	0.949043	CMV.nasal	comp_liver	-0.0590569	-1	Liver Dysfunction/Failure	Complications & Comorbidities
301.026	3.515	0.141903	CMV.nasal	comp_othinf	1.49499	1	Other Infection	Complications & Comorbidities
38.6865	0.117715	0.768102	CMV.nasal	comp_pulmvas	-20.7686	-1	Pulm Vascular Disease	Complications & Comorbidities
453.181	1.13389	0.40012	CMV.pbmc	comorb_isaric_liver	0.652356	1	Liver Disease	Complications & Comorbidities
389.949	0.197039	0.70767	CMV.pbmc	comorb_hxtrans	0.321857	1	Organ/BM Transplant	Complications & Comorbidities
589.783	0.330697	0.633079	CMV.pbmc	comorb_anysubstance	-0.413433	-1	Substance Use	Complications & Comorbidities
835.317	5.24782	0.060154	CMV.pbmc	ever_icu	1.14122	1	ICU	Clinical Event
1399.93	0.0550024	0.855306	CMV.pbmc	ever_remdes	0.0853154	1	Remdesivir	Medication
1145.37	0.0048209	0.944645	CMV.pbmc	ever_steroids	-0.0310379	-1	Steroids	Medication
1305.54	1.53635	0.354385	CMV.pbmc	ever_azithro	-0.470046	-1	Azithromycin	Medication
479.115	1.26809	0.390187	CMV.pbmc	ever_conplas	-0.826078	-1	Conv Plasma	Medication
479.324	3.4317	0.142444	CMV.pbmc	ever_immsupp	1.0743	1	Immunosupressed	Medication
809.539	1.17821	0.40012	CMV.pbmc	ncomp	0.657062	1	Number of Complications	Clinical Event
189.819	7.2386	0.0249734	CMV.pbmc	comp_stroke	1.78921	1	Stroke	Complications & Comorbidities
145.402	1.7954	0.321523	CMV.pbmc	comp_stemi	1.26259	1	STEMI	Complications & Comorbidities
539.308	0.206253	0.70767	CMV.pbmc	comp_chf	0.264197	1	CHF	Complications & Comorbidities
257.13	0.497067	0.57695	CMV.pbmc	comp_pneumo	0.491628	1	Pneumothorax	Complications & Comorbidities
514.67	2.96218	0.170466	CMV.pbmc	comp_avthromb	0.789284	1	Acute Venous Thromboembolism	Complications & Comorbidities
610.167	11.2575	0.00475801	CMV.pbmc	comp_shock	1.39172	1	Shock	Complications & Comorbidities
720.722	7.57901	0.0221145	CMV.pbmc	comp_bac	1.10235	1	Bacteremia	Complications & Comorbidities
1067.84	7.5643	0.0221145	CMV.pbmc	comp_renal	0.983281	1	Renal	Complications & Comorbidities
810.589	0.032779	0.888044	CMV.pbmc	comp_liver	-0.0907269	-1	Liver Dysfunction/Failure	Complications & Comorbidities
326.038	1.30082	0.38894	CMV.pbmc	comp_othinf	0.823319	1	Other Infection	Complications & Comorbidities
39.0031	8.08073	0.0204619	CMV.pbmc	comp_pulmvas	43.7607	1	Pulm Vascular Disease	Complications & Comorbidities
429.482	0.704751	0.523823	EBV.nasal	comorb_isaric_liver	0.414845	1	Liver Disease	Complications & Comorbidities
379.421	2.40488	0.220879	EBV.nasal	comorb_hxtrans	-0.970879	-1	Organ/BM Transplant	Complications & Comorbidities
562.942	0.00719558	0.932399	EBV.nasal	comorb_anysubstance	-0.0423105	-1	Substance Use	Complications & Comorbidities
824.203	8.15129	0.0212622	EBV.nasal	ever_icu	1.06692	1	ICU	Clinical Event
1349.1	0.469634	0.591787	EBV.nasal	ever_remdes	0.188363	1	Remdesivir	Medication
1106.6	0.366553	0.644657	EBV.nasal	ever_steroids	-0.199865	-1	Steroids	Medication
1250.94	0.069962	0.820703	EBV.nasal	ever_azithro	0.0717286	1	Azithromycin	Medication
460.859	1.25817	0.386101	EBV.nasal	ever_conplas	-0.630451	-1	Conv Plasma	Medication
467.106	0.0631058	0.821205	EBV.nasal	ever_immsupp	-0.12545	-1	Immunosupressed	Medication
774.502	1.31488	0.384129	EBV.nasal	ncomp	0.567115	1	Number of Complications	Clinical Event
183.55	2.53836	0.21212	EBV.nasal	comp_stroke	0.955454	1	Stroke	Complications & Comorbidities
134.196	1.27615	0.386101	EBV.nasal	comp_stemi	0.852927	1	STEMI	Complications & Comorbidities
489.892	0.831798	0.482338	EBV.nasal	comp_chf	0.37868	1	CHF	Complications & Comorbidities
249.994	0.840758	0.482338	EBV.nasal	comp_pneumo	0.508021	1	Pneumothorax	Complications & Comorbidities
493.314	1.91668	0.279255	EBV.nasal	comp_avthromb	0.516567	1	Acute Venous Thromboembolism	Complications & Comorbidities
587.021	9.18558	0.0146358	EBV.nasal	comp_shock	1.02911	1	Shock	Complications & Comorbidities
695.636	1.8127	0.293481	EBV.nasal	comp_bac	0.438293	1	Bacteremia	Complications & Comorbidities
1015.92	4.68419	0.0852362	EBV.nasal	comp_renal	0.611582	1	Renal	Complications & Comorbidities
791.918	3.94859	0.119409	EBV.nasal	comp_liver	0.657486	1	Liver Dysfunction/Failure	Complications & Comorbidities
301.026	6.10849	0.0491343	EBV.nasal	comp_othinf	1.32003	1	Other Infection	Complications & Comorbidities
38.6865	0.193717	0.730987	EBV.nasal	comp_pulmvas	-20.2416	-1	Pulm Vascular Disease	Complications & Comorbidities
453.181	0.394985	0.60127	EBV.pbmc	comorb_isaric_liver	0.197806	1	Liver Disease	Complications & Comorbidities
389.949	3.81849	0.129029	EBV.pbmc	comorb_hxtrans	0.664591	1	Organ/BM Transplant	Complications & Comorbidities
589.783	0.576974	0.554163	EBV.pbmc	comorb_anysubstance	-0.21519	-1	Substance Use	Complications & Comorbidities
835.317	4.50759	0.0897646	EBV.pbmc	ever_icu	0.433944	1	ICU	Clinical Event
1399.93	2.01901	0.28411	EBV.pbmc	ever_remdes	0.22136	1	Remdesivir	Medication
1145.37	0.341618	0.622129	EBV.pbmc	ever_steroids	0.106733	1	Steroids	Medication
1305.54	2.98164	0.176849	EBV.pbmc	ever_azithro	0.271201	1	Azithromycin	Medication
479.115	0.928994	0.469174	EBV.pbmc	ever_conplas	0.27184	1	Conv Plasma	Medication
479.324	2.18438	0.266159	EBV.pbmc	ever_immsupp	0.437783	1	Immunosupressed	Medication
809.539	8.58512	0.0162733	EBV.pbmc	ncomp	0.720353	1	Number of Complications	Clinical Event
189.819	1.99676	0.28411	EBV.pbmc	comp_stroke	0.694953	1	Stroke	Complications & Comorbidities
145.402	0.80821	0.502086	EBV.pbmc	comp_stemi	-0.594126	-1	STEMI	Complications & Comorbidities
539.308	0.700744	0.536712	EBV.pbmc	comp_chf	-0.231268	-1	CHF	Complications & Comorbidities
257.13	0.0107581	0.91739	EBV.pbmc	comp_pneumo	-0.0434785	-1	Pneumothorax	Complications & Comorbidities
514.67	0.404592	0.60127	EBV.pbmc	comp_avthromb	0.170294	1	Acute Venous Thromboembolism	Complications & Comorbidities
610.167	6.98449	0.0287766	EBV.pbmc	comp_shock	0.608662	1	Shock	Complications & Comorbidities
720.722	0.0683472	0.823157	EBV.pbmc	comp_bac	0.0577562	1	Bacteremia	Complications & Comorbidities
1067.84	1.98403	0.28411	EBV.pbmc	comp_renal	0.247701	1	Renal	Complications & Comorbidities
810.589	12.5216	0.00259936	EBV.pbmc	comp_liver	0.736635	1	Liver Dysfunction/Failure	Complications & Comorbidities
326.038	7.89345	0.0203018	EBV.pbmc	comp_othinf	1.04041	1	Other Infection	Complications & Comorbidities
39.0031	0.801694	0.502086	EBV.pbmc	comp_pulmvas	-20.3975	-1	Pulm Vascular Disease	Complications & Comorbidities
106.841	0.0869791	0.970161	HSV1.ea	comorb_isaric_liver	-0.17818	-1	Liver Disease	Complications & Comorbidities
72.8677	0.0151325	0.970161	HSV1.ea	comorb_hxtrans	0.105739	1	Organ/BM Transplant	Complications & Comorbidities
74.146	0.0543358	0.970161	HSV1.ea	comorb_anysubstance	0.18892	1	Substance Use	Complications & Comorbidities
44.5284	5.2129	0.358718	HSV1.ea	ever_icu	39.3715	1	ICU	Clinical Event
197.222	0.0173611	0.970161	HSV1.ea	ever_remdes	-0.0532087	-1	Remdesivir	Medication
137.379	0.627271	0.822268	HSV1.ea	ever_steroids	0.400665	1	Steroids	Medication
221.705	0.84352	0.822268	HSV1.ea	ever_azithro	0.339792	1	Azithromycin	Medication
129.165	6.04104	0.279542	HSV1.ea	ever_conplas	1.45578	1	Conv Plasma	Medication
96.3298	0.11565	0.970161	HSV1.ea	ever_immsupp	0.235379	1	Immunosupressed	Medication
49.9034	0.0886964	0.970161	HSV1.ea	ncomp	-0.501733	-1	Number of Complications	Clinical Event
90.0985	0.0848116	0.970161	HSV1.ea	comp_stroke	0.193387	1	Stroke	Complications & Comorbidities
53.5974	0.0238351	0.970161	HSV1.ea	comp_stemi	0.160329	1	STEMI	Complications & Comorbidities
112.593	0.0401323	0.970161	HSV1.ea	comp_chf	0.113841	1	CHF	Complications & Comorbidities
112.928	0.272443	0.894554	HSV1.ea	comp_pneumo	0.296253	1	Pneumothorax	Complications & Comorbidities
179.062	7.72107e-06	0.997783	HSV1.ea	comp_avthromb	-0.0011497	-1	Acute Venous Thromboembolism	Complications & Comorbidities
207.693	0.540081	0.822268	HSV1.ea	comp_shock	0.292027	1	Shock	Complications & Comorbidities
211.792	1.18159	0.822268	HSV1.ea	comp_bac	0.409717	1	Bacteremia	Complications & Comorbidities
216.632	0.0367433	0.970161	HSV1.ea	comp_renal	-0.0720806	-1	Renal	Complications & Comorbidities
148.556	1.07162	0.822268	HSV1.ea	comp_liver	0.480386	1	Liver Dysfunction/Failure	Complications & Comorbidities
81.5429	0.700049	0.822268	HSV1.ea	comp_othinf	0.656644	1	Other Infection	Complications & Comorbidities
106.841	2.53475	0.772898	HSV2.ea	comorb_isaric_liver	1.30676	1	Liver Disease	Complications & Comorbidities
72.8677	0.000181138	0.989262	HSV2.ea	comorb_hxtrans	-0.0172933	-1	Organ/BM Transplant	Complications & Comorbidities
74.146	0.134544	0.961848	HSV2.ea	comorb_anysubstance	0.437255	1	Substance Use	Complications & Comorbidities
44.5284	3.01018	0.772898	HSV2.ea	ever_icu	39.5971	1	ICU	Clinical Event
197.222	0.00125802	0.986736	HSV2.ea	ever_remdes	0.0254472	1	Remdesivir	Medication
137.379	0.548964	0.838136	HSV2.ea	ever_steroids	0.741304	1	Steroids	Medication
221.705	0.14054	0.961848	HSV2.ea	ever_azithro	0.231143	1	Azithromycin	Medication
129.165	0.0561904	0.986736	HSV2.ea	ever_conplas	-0.216934	-1	Conv Plasma	Medication
96.3298	3.77743	0.564013	HSV2.ea	ever_immsupp	-19.46	-1	Immunosupressed	Medication
90.0985	0.115432	0.961848	HSV2.ea	comp_stroke	0.402315	1	Stroke	Complications & Comorbidities
53.5974	0.32897	0.896588	HSV2.ea	comp_stemi	-17.8254	-1	STEMI	Complications & Comorbidities
112.593	0.494319	0.838136	HSV2.ea	comp_chf	0.632694	1	CHF	Complications & Comorbidities
112.928	4.51159	0.426435	HSV2.ea	comp_pneumo	1.61273	1	Pneumothorax	Complications & Comorbidities
179.062	0.547344	0.838136	HSV2.ea	comp_avthromb	-0.565678	-1	Acute Venous Thromboembolism	Complications & Comorbidities
207.693	0.00108256	0.986736	HSV2.ea	comp_shock	-0.021004	-1	Shock	Complications & Comorbidities
211.792	0.122113	0.961848	HSV2.ea	comp_bac	0.221619	1	Bacteremia	Complications & Comorbidities
216.632	0.00672271	0.986736	HSV2.ea	comp_renal	0.0498993	1	Renal	Complications & Comorbidities
148.556	10.5153	0.0899767	HSV2.ea	comp_liver	2.09011	1	Liver Dysfunction/Failure	Complications & Comorbidities
81.5429	0.00137331	0.986736	HSV2.ea	comp_othinf	0.042968	1	Other Infection	Complications & Comorbidities
106.841	0.531929	0.776329	CMV.ea	comorb_isaric_liver	0.676335	1	Liver Disease	Complications & Comorbidities
72.8677	1.13306	0.717807	CMV.ea	comorb_hxtrans	-18.7325	-1	Organ/BM Transplant	Complications & Comorbidities
74.146	2.60935	0.640474	CMV.ea	comorb_anysubstance	1.72649	1	Substance Use	Complications & Comorbidities
44.5284	0.329748	0.788074	CMV.ea	ever_icu	18.4555	1	ICU	Clinical Event
197.222	1.16993	0.717807	CMV.ea	ever_remdes	-0.846645	-1	Remdesivir	Medication
137.379	0.236873	0.810504	CMV.ea	ever_steroids	-0.43363	-1	Steroids	Medication
221.705	1.38349	0.684309	CMV.ea	ever_azithro	-0.831387	-1	Azithromycin	Medication
129.165	0.845538	0.723806	CMV.ea	ever_conplas	-1.0156	-1	Conv Plasma	Medication
96.3298	0.145146	0.845053	CMV.ea	ever_immsupp	0.399993	1	Immunosupressed	Medication
49.9034	0.37626	0.788074	CMV.ea	ncomp	19.4089	1	Number of Complications	Clinical Event
90.0985	1.71599	0.640474	CMV.ea	comp_stroke	-18.9914	-1	Stroke	Complications & Comorbidities
53.5974	3.91398	0.607473	CMV.ea	comp_stemi	19.7461	1	STEMI	Complications & Comorbidities
112.593	1.69864	0.640474	CMV.ea	comp_chf	1.30747	1	CHF	Complications & Comorbidities
112.928	2.62142	0.640474	CMV.ea	comp_pneumo	1.39204	1	Pneumothorax	Complications & Comorbidities
179.062	3.73907	0.607473	CMV.ea	comp_avthromb	1.37881	1	Acute Venous Thromboembolism	Complications & Comorbidities
207.693	2.54354	0.640474	CMV.ea	comp_shock	1.27802	1	Shock	Complications & Comorbidities
211.792	2.999	0.640474	CMV.ea	comp_bac	1.27113	1	Bacteremia	Complications & Comorbidities
216.632	2.62144	0.640474	CMV.ea	comp_renal	1.21847	1	Renal	Complications & Comorbidities
148.556	0.00386101	0.974824	CMV.ea	comp_liver	-0.0522387	-1	Liver Dysfunction/Failure	Complications & Comorbidities
81.5429	0.21793	0.813488	CMV.ea	comp_othinf	0.576335	1	Other Infection	Complications & Comorbidities
106.841	3.35853	0.668577	EBV.ea	comorb_isaric_liver	1.55993	1	Liver Disease	Complications & Comorbidities
72.8677	1.02059	0.740918	EBV.ea	comorb_hxtrans	1.61668	1	Organ/BM Transplant	Complications & Comorbidities
74.146	0.595521	0.740918	EBV.ea	comorb_anysubstance	1.00647	1	Substance Use	Complications & Comorbidities
44.5284	0.421737	0.740918	EBV.ea	ever_icu	18.6173	1	ICU	Clinical Event
197.222	4.10709	0.488045	EBV.ea	ever_remdes	1.94778	1	Remdesivir	Medication
137.379	0.118008	0.901553	EBV.ea	ever_steroids	0.360555	1	Steroids	Medication
221.705	0.00834393	0.964943	EBV.ea	ever_azithro	0.0641242	1	Azithromycin	Medication
129.165	1.07896	0.740918	EBV.ea	ever_conplas	-1.16378	-1	Conv Plasma	Medication
96.3298	0.0496771	0.941616	EBV.ea	ever_immsupp	-0.271487	-1	Immunosupressed	Medication
49.9034	1.07882	0.740918	EBV.ea	ncomp	21.2423	1	Number of Complications	Clinical Event
90.0985	1.15605	0.740918	EBV.ea	comp_stroke	1.00383	1	Stroke	Complications & Comorbidities
53.5974	0.755699	0.740918	EBV.ea	comp_stemi	1.18243	1	STEMI	Complications & Comorbidities
112.593	12.5031	0.0325014	EBV.ea	comp_chf	2.87693	1	CHF	Complications & Comorbidities
112.928	0.000375539	0.984539	EBV.ea	comp_pneumo	-0.0216851	-1	Pneumothorax	Complications & Comorbidities
179.062	0.238439	0.810045	EBV.ea	comp_avthromb	0.364122	1	Acute Venous Thromboembolism	Complications & Comorbidities
207.693	0.954795	0.740918	EBV.ea	comp_shock	0.794052	1	Shock	Complications & Comorbidities
211.792	1.64026	0.740918	EBV.ea	comp_bac	0.902084	1	Bacteremia	Complications & Comorbidities
216.632	0.411232	0.740918	EBV.ea	comp_renal	0.453036	1	Renal	Complications & Comorbidities
148.556	1.01295	0.740918	EBV.ea	comp_liver	0.784257	1	Liver Dysfunction/Failure	Complications & Comorbidities
81.5429	0.635714	0.740918	EBV.ea	comp_othinf	1.03745	1	Other Infection	Complications & Comorbidities

### Sheet: FigureS2B_stats
n	statistic	p	df	method	name	p.adj	p.adj.signif
1061	0.23297	0.629	1	Chi-square test	Anelloviridae.pbmc	0.876	ns
149	5.7187e-31	1	1	Chi-square test	CMV.ea	1	ns
993	7.04153	0.00796	1	Chi-square test	CMV.nasal	0.03	*
1061	7.82803	0.00514	1	Chi-square test	CMV.pbmc	0.03	*
149	5.7187e-31	1	1	Chi-square test	EBV.ea	1	ns
993	6.62662	0.01	1	Chi-square test	EBV.nasal	0.03	*
1061	9.38983	0.00218	1	Chi-square test	EBV.pbmc	0.02616	*
993	0.270449	0.603	1	Chi-square test	Enterovirus.nasal	0.876	ns
149	0.197736	0.657	1	Chi-square test	HSV1.ea	0.876	ns
993	3.96528	0.0464	1	Chi-square test	HSV1.nasal	0.11136	ns
149	3.19361e-31	1	1	Chi-square test	HSV2.ea	1	ns
993	2.76329	0.0964	1	Chi-square test	HSV2.nasal	0.1928	ns

### Sheet: FigureS2C_stats
n	statistic	p	df	method	p.signif	name
1104	0.912732	0.339	1	Chi-square test	ns	Anelloviridae.pbmc
157	0.595337	0.44	1	Chi-square test	ns	CMV.ea
1035	0.150776	0.698	1	Chi-square test	ns	CMV.nasal
1104	0.0221646	0.882	1	Chi-square test	ns	CMV.pbmc
157	0.00863701	0.926	1	Chi-square test	ns	EBV.ea
1035	3.45037	0.0632	1	Chi-square test	ns	EBV.nasal
1104	1.08875	0.297	1	Chi-square test	ns	EBV.pbmc
1035	0.54214	0.462	1	Chi-square test	ns	Enterovirus.nasal
157	1.07488e-30	1	1	Chi-square test	ns	HSV1.ea
1035	3.19264e-29	1	1	Chi-square test	ns	HSV1.nasal
157	3.05525e-30	1	1	Chi-square test	ns	HSV2.ea
1035	0.536924	0.464	1	Chi-square test	ns	HSV2.nasal

### Sheet: FigureS2D_stats
n	statistic	p	df	method	p.signif	name	p.adj	p.adj.signif	group1	group2
1104	0.305688	0.58	1	Chi-square test	ns	Anelloviridae.pbmc	0.906667	ns	Steroids	No Steroids
1035	0.834996	0.361	1	Chi-square test	ns	Enterovirus.nasal	0.8664	ns	Steroids	No Steroids
157	0.170598	0.68	1	Chi-square test	ns	Human alphaherpesvirus 1 (HSV1).ea	0.906667	ns	Steroids	No Steroids
1035	3.22922	0.0723	1	Chi-square test	ns	Human alphaherpesvirus 1 (HSV1).nasal	0.4338	ns	Steroids	No Steroids
157	0.221629	0.638	1	Chi-square test	ns	Human alphaherpesvirus 2 (HSV2).ea	0.906667	ns	Steroids	No Steroids
1035	2.25971	0.133	1	Chi-square test	ns	Human alphaherpesvirus 2 (HSV2).nasal	0.532	ns	Steroids	No Steroids
157	2.7093e-29	1	1	Chi-square test	ns	Human betaherpesvirus 5 (CMV).ea	1	ns	Steroids	No Steroids
1035	3.50088e-31	1	1	Chi-square test	ns	Human betaherpesvirus 5 (CMV).nasal	1	ns	Steroids	No Steroids
1104	1.34815	0.246	1	Chi-square test	ns	Human betaherpesvirus 5 (CMV).pbmc	0.738	ns	Steroids	No Steroids
157	0.00139067	0.97	1	Chi-square test	ns	Human gammaherpesvirus 4 (EBV).ea	1	ns	Steroids	No Steroids
1035	0.56949	0.45	1	Chi-square test	ns	Human gammaherpesvirus 4 (EBV).nasal	0.9	ns	Steroids	No Steroids
1104	4.53599	0.0332	1	Chi-square test	*	Human gammaherpesvirus 4 (EBV).pbmc	0.3984	ns	Steroids	No Steroids

### Sheet: FigureS2E_stats
n	statistic	p	df	method	p.signif	name	p.adj	p.adj.signif	group1	group2
1104	0.0324132	0.857	1	Chi-square test	ns	Anelloviridae.pbmc	1	ns	Remdesivir	No Remdesivir
1035	1.68611	0.194	1	Chi-square test	ns	Enterovirus.nasal	0.582	ns	Remdesivir	No Remdesivir
157	0.00316453	0.955	1	Chi-square test	ns	Human alphaherpesvirus 1 (HSV1).ea	1	ns	Remdesivir	No Remdesivir
1035	0.0276753	0.868	1	Chi-square test	ns	Human alphaherpesvirus 1 (HSV1).nasal	1	ns	Remdesivir	No Remdesivir
157	0.0260702	0.872	1	Chi-square test	ns	Human alphaherpesvirus 2 (HSV2).ea	1	ns	Remdesivir	No Remdesivir
1035	0.0945795	0.758	1	Chi-square test	ns	Human alphaherpesvirus 2 (HSV2).nasal	1	ns	Remdesivir	No Remdesivir
157	1.73343e-29	1	1	Chi-square test	ns	Human betaherpesvirus 5 (CMV).ea	1	ns	Remdesivir	No Remdesivir
1035	0.289627	0.59	1	Chi-square test	ns	Human betaherpesvirus 5 (CMV).nasal	1	ns	Remdesivir	No Remdesivir
1104	0.409878	0.522	1	Chi-square test	ns	Human betaherpesvirus 5 (CMV).pbmc	1	ns	Remdesivir	No Remdesivir
157	1.80735	0.179	1	Chi-square test	ns	Human gammaherpesvirus 4 (EBV).ea	0.582	ns	Remdesivir	No Remdesivir
1035	2.2781	0.131	1	Chi-square test	ns	Human gammaherpesvirus 4 (EBV).nasal	0.582	ns	Remdesivir	No Remdesivir
1104	5.3184	0.0211	1	Chi-square test	*	Human gammaherpesvirus 4 (EBV).pbmc	0.2532	ns	Remdesivir	No Remdesivir
